# G protein-coupled potassium channels implicated in mouse and cellular models of GNB1 Encephalopathy

**DOI:** 10.1101/697235

**Authors:** Sophie Colombo, Sabrina Petri, Boris Shalomov, Haritha P. Reddy, Galit Tabak, Ryan S. Dhindsa, Sahar Gelfman, Sasa Teng, Daniel Krizay, Elizabeth E. Rafikian, Amal K. Bera, Mu Yang, Michael J. Boland, Yueqing Peng, Wayne N. Frankel, Nathan Dascal, David B. Goldstein

## Abstract

*De novo* mutations in *GNB1*, encoding the Gβ1 subunit of G proteins, cause a neurodevelopmental disorder with global developmental delay and epilepsy. Mice carrying a pathogenic mutation, K78R, recapitulate aspects of the disorder, including developmental delay and frequent spike-wave discharges (SWD). Cultured mutant cortical neurons display aberrant bursting activity on multi-electrode arrays. Strikingly, the antiepileptic drug ethosuximide (ETX) restores normal neuronal network behavior *in vitro* and suppresses SWD *in vivo*. In contrast, while valproic acid suppresses SWD, it does not restore normal network behavior, suggesting that ETX has mechanistic specificity for the effects of aberrant Gβ1 signaling. Consistent with this, we show that K78R is a gain-of-function of G protein-coupled potassium channel (GIRK) activation that is potently inhibited by ETX. This work suggests that altered Gβ1 signaling causes disease in part through effects on GIRK channels, illustrates the utility of cultured neuronal networks in pharmacological screening, and establishes effective pre-clinical models for GNB1 Encephalopathy.
