## Supplementary material for "G protein-coupled potassium channels implicated in mouse and cellular models of GNB1 Encephalopathy": Table S1

### Sheet: Sheet1
Table S1. MEA plates individual and combined p-values (related to Figure 3)
Plate ID		Experiment #1	Experiment #2	Experiment #3	Experiment #4	Experiment #5	Experiment #6	Experiment #7	Experiment #8	Experiment #9		combined p-val MWU after normalization to WT	combined p-val Fisher's test
# wells	WT	14	16	11	11	12	8	24	24	24
	K78R/+	17	14	10	11	12	12	24	24	24
nAE	perm_pval	0.051	0.667	0.69	0.751	0.604	0.386	0.387	0.576	0.451		0.789	0.940178
	direction	slight decrease	same	same	same	same	same	same	same	same		same	same
MFR/nAE	perm_pval	0.884	0.008	0.096	<0.001	0.467	0.791	0.781	0.01	0.974		0.068	0.0290607
	direction	same	decrease	slight decrease	decrease	same	same	same	increase	same		slight decrease	slight decrease
number of bursts/min	perm_pval	<0.001	<0.001	0.001	<0.001	0.001	0.409	0.01	0.051	<0.001		<0.001	2.36628e-13
	direction	decrease	decrease	decrease	decrease	decrease	same	decrease	slight decrease	decrease		decrease	decrease
mean burst duration	perm_pval	<0.001	<0.001	<0.001	0.123	0.004	0.552	<0.001	<0.001	<0.001		<0.001	2.95583e-13
	direction	increase	increase	increase	same	increase	same	increase	increase	increase		increase	increase
mean IBI	perm_pval	<0.001	<0.001	<0.001	<0.001	0.003	0.216	0.003	0.036	<0.001		<0.001	9.40327e-14
	direction	increase	increase	increase	increase	increase	same	increase	increase	icnrease		increase	increase
mean spikes in bursts	perm_pval	0.001	0.018	0.005	0.111	0.052	0.334	<0.001	<0.001	0.001		<0.001	6.36553e-11
	direction	increase	increase	increase	same	increase	same	increase	increase	increase		increase	increase
mean freq of spikes in bursts	perm_pval	0.237	0.031	0.322	0.025	0.313	0.018	0.008	0.915	<0.001		<0.001	0.000353097
	direction	same	decrease	same	decrease	same	increase	decrease	same	decrease		decrease	decrease
% spikes in NS	perm_pval	0.011	0.111	0.179	0.876	0.909	0.022	0.143	0.508	0.869		0.8	0.256199
	direction	decrease	same	same	same	same	increase	same	same	same		same	same
Mutual Info	perm_pval	0.444	0.071	0.623	0.036	0.919	0.223	0.585	0.009	0.123		0.976	0.192112
	direction	same	slight decrease	same	decrease	same	same	same	increase	same		same	same
STTC	perm_pval	0.001	0.552	0.599	0.978	0.68	0.05	0.665	0.83	0.321		0.681	0.310295
	direction	decrease	same	same	same	same	slight increase	same	same	same		same	same
Mann-Whitney U test with 1000 permutations.
9 plates total; 8 biological replicates; experiments #4 and #5 are technical replicates (same cells).
The direction indicated is the direction of the change for the Gnb1K78R/+ wells compared to WT ones.
nAE, number of active electrodres; IBI, inter-burst interval; NS, network spikes, STTC, spike train tiling coefficient, perm_pval, permutated p-value.
